# CASTLE: A database of synthetic lethal sets predicted from genome-scale metabolic networks

**DOI:** 10.1101/2021.02.08.430024

**Authors:** Vimaladhasan Senthamizhan, Sunanda Subramaniam, Arjun Raghavan, Karthik Raman

## Abstract

**Summary:** Genome-scale metabolic networks have been reconstructed for hundreds of organisms over the last two decades, with wide-ranging applications, including the identification of drug targets. Constraint-based approaches such as flux balance analysis have been effectively used to predict single and combinatorial drug targets in a variety of metabolic networks. We have previously developed Fast-SL, an efficient algorithm to rapidly enumerate all possible synthetic lethals from metabolic networks. Here, we introduce CASTLE, an online standalone database, which contains synthetic lethals predicted from the metabolic networks of over 130 organisms. These targets include single, double or triple lethal set of genes and reactions, and have been predicted using the Fast-SL algorithm. The workflow used for building CASTLE can be easily applied to other pathogenic models and used to identify novel therapeutic targets.

**Availability:** CASTLE is available at https://ramanlab.github.io/CASTLE/
