## Supplementary Table for "CASTLE: A database of synthetic lethal sets predicted from genome-scale metabolic networks"

Organisms	# of single lethal reaction	# of double lethal reactions	# of triple lethal reactions	# of single lethal genes	# of double lethal genes	# of triple lethal genes	Growth rate	Model link	Human Pathogen?
Abiotrophia_defectiva_ATCC_49176	223	214	367	161	35	35	98.386	https://www.vmh.life/#microbe/Corynebacterium_amycolatum_SK46	Yes (Opportunistic)
Achromobacter_xylosoxidans_NBRC_15126	287	283	1204	210	73	169	0.9825	https://www.vmh.life/#microbe/Achromobacter_xylosoxidans_NBRC_15126	Yes (Opportunistic)
Acidaminococcus_fermentans_DSM_20731	264	122	336	199	50	35	81.4985	https://www.vmh.life/#microbe/Acidaminococcus_fermentans_DSM_20731	Yes
Acinetobacter_baumannii_AB0057	232	144	491	170	48	60	133.601	https://vmh.life/#microbe/Acinetobacter_baumannii_AB0057	Yes
Acinetobacter_junii_SH205	96	207	351	170	75	87	86.0965	https://www.vmh.life/#microbe/Acinetobacter_junii_SH205	Yes (Opportunistic)
Actinomyces_graevenitzii_C83	250	160	327	161	58	107	82.9802	https://www.vmh.life/#microbe/Actinomyces_graevenitzii_C83	Yes (Opportunistic)
Actinomyces_naeslundii_str_Howell_279	272	152	334	150	80	42	120.793	https://www.vmh.life/#microbe/Actinomyces_naeslundii_str_Howell_279	Yes (Opportunistic)
Actinomyces_odontolyticus_ATCC_17982	92	140	390	165	60	156	63.4336	https://www.vmh.life/#microbe/Actinomyces_odontolyticus_ATCC_17982	Yes (Opportunistic)
Actinomyces_turicensis_ACS_279_V_Col4	217	137	331	151	50	38	61.7763	https://www.vmh.life/#microbe/Actinomyces_turicensis_ACS_279_V_Col4	Yes (Opportunistic)
Actinomyces_urogenitalis_DSM_15434	250	100	274	157	42	33	65.9611	https://www.vmh.life/#microbe/Actinomyces_urogenitalis_DSM_15434	Yes (Opportunistic)
Actinomyces_viscosus_C505	256	178	307	157	75	75	111.736	https://www.vmh.life/#microbe/Actinomyces_viscosus_C505	Yes (Opportunistic)
Arcanobacterium_haemolyticum_DSM_20595	241	104	161	145	35	95	109.4561	https://www.vmh.life/#microbe/Arcanobacterium_haemolyticum_DSM_20595	Yes (Opportunistic)
Atopobium_minutum_10063974	231	60	143	155	25	5	66.2621	https://www.vmh.life/#microbe/Atopobium_minutum_10063974	Yes (Opportunistic)
Atopobium_rimae_ATCC_49626	259	80	173	159	14	10	121.8313	https://www.vmh.life/#microbe/Atopobium_rimae_ATCC_49626	Yes (Opportunistic)
Bifidobacteria_adolescentis_ATCC_15703	25	162	-	-	-	-	-
Bifidobacteria_angulatum_DSM_20098	21	162	-	-	-	-	-
Bifidobacteria_animalis_lactis_BB-12	23	162	-	-	-	-	-
Bifidobacteria_animalis_lactis_Bi-07	23	162	-	-	-	-	-
Bifidobacteria_animalis_lactis_Bl-04_ATCC_SD5219	35	162	-	-	-	-	-
Bifidobacteria_animalis_lactis_CNCM_I-2494	29	162	-	-	-	-	-
Bifidobacteria_animalis_lactis_DSM_10140	27	162	-	-	-	-	-
Bifidobacteria_animalis_lactis_V9	20	162	-	-	-	-	-
Bifidobacteria_bifidum_BGN4	14	162	-	-	-	-	-
Bifidobacteria_bifidum_NCIMB_41171	21	162	-	-	-	-	-
Bifidobacteria_bifidum_PRL2010	17	162	-	-	-	-	-
Bifidobacteria_boum_DSM_20432	16	162	-	-	-	-	-
Bifidobacteria_breve_UCC2003_NCIMB8807	25	162	-	-	-	-	-
Bifidobacteria_catenulatum_DSM_16992	23	162	-	-	-	-	-
Bifidobacteria_coryneforme_DSM_20216	23	162	-	-	-	-	-
Bifidobacteria_dentium_ATCC_27678	20	162	-	-	-	-	-
Bifidobacteria_gallicum_DSM_20093	20	162	-	-	-	-	-
Bifidobacteria_kashiwanohense_DSM_21854	26	162	-	-	-	-	-
Bifidobacteria_longum_DJO10A	15	162	-	-	-	-	-
Bifidobacteria_longum_E18	12	162	-	-	-	-	-
Bifidobacteria_longum_NCC2705	16	162	-	-	-	-	-
Bifidobacteria_longum_infantis_157F_NC	25	162	-	-	-	-	-
Bifidobacteria_longum_infantis_ATCC_15697	28	162	-	-	-	-	-
Bifidobacteria_longum_longum_ATCC_55813	26	162	-	-	-	-	-
Bifidobacteria_longum_longum_BBMN68	22	162	-	-	-	-	-
Bifidobacteria_longum_longum_CCUG_52486	26	162	-	-	-	-	-
Bifidobacteria_longum_longum_JCM_1217	24	162	-	-	-	-	-
Bifidobacteria_longum_longum_JDM301	22	162	-	-	-	-	-
Bifidobacteria_mongoliense_DSM_21395	23	162	-	-	-	-	-
Bifidobacteria_pseudocatenulatum_DSM_20438	29	162	-	-	-	-	-
Bifidobacteria_pseudolongum_subsp_pseudolongum_DSM_20099	43	162	-	-	-	-	-
Bifidobacteria_ruminantium_DSM_6489	22	162	-	-	-	-	-
Bifidobacteria_scardovii_JCM_12489	21	162	-	-	-	-	-
Bifidobacteria_stercoris_JCM_15918	21	162	-	-	-	-	-
Bifidobacteria_thermacidophilum_subsp_thermacidophilum_DSM_15837	51	162	-	-	-	-	-
Bifidobacteria_thermophilum_RBL67	20	162	-	-	-	-	-
Bartonella_quintana_Toulouse	317	186	606	235	115	118	23.7198	https://www.vmh.life/#microbe/Bartonella_quintana_Toulouse	Yes
Brevibacterium_casei_S18	240	128	338	152	35	46	85.8183	https://www.vmh.life/#microbe/Brevibacterium_casei_S18	Yes
Brevibacterium_linens_BL2	268	177	314	164	80	98	43.4011	https://www.vmh.life/#microbe/Brevibacterium_linens_BL2	Yes (Opportunistic)
Campylobacter_coli_JV20	130	96	475	190	73	64	52.3307	https://www.vmh.life/#microbe/Campylobacter_coli_JV20	Yes
Campylobacter_concisus_13826	294	225	934	233	49	119	17.5567	https://www.vmh.life/#microbe/Campylobacter_concisus_13826	Yes
Campylobacter_curvus_525_92	319	235	243	252	73	7	16.6985	https://www.vmh.life/#microbe/Campylobacter_curvus_525_92	Yes
Campylobacter_hominis_ATCC_BAA_381	356	216	341	273	45	32	15.3199	https://www.vmh.life/#microbe/Campylobacter_hominis_ATCC_BAA_381	Yes
Campylobacter_jejuni_jejuni_81_176	310	250	405	237	105	62	53.1897	https://www.vmh.life/#microbe/Campylobacter_jejuni_jejuni_81_176	Yes
Campylobacter_jejuni_jejuni_ICDCCJ07004	305	239	433	225	107	64	50.671	https://www.vmh.life/#microbe/Campylobacter_jejuni_jejuni_ICDCCJ07004	Yes
Campylobacter_jejuni_jejuni_M1	295	260	399	229	93	106	53.2521	https://www.vmh.life/#microbe/Campylobacter_jejuni_jejuni_M1	Yes
Campylobacter_jejuni_jejuni_NCTC_11168	298	254	406	230	106	63	53.2404	https://www.vmh.life/#microbe/Campylobacter_jejuni_jejuni_NCTC_11168	Yes
Campylobacter_upsaliensis_JV21	140	119	323	191	95	105	35.9942	https://www.vmh.life/#microbe/Campylobacter_upsaliensis_JV21	Yes
Capnocytophaga_ochracea_DSM_7271	252	155	375	168	41	67	95.5201	https://www.vmh.life/#microbe/Capnocytophaga_ochracea_DSM_7271	Yes (Opportunistic)
Capnocytophaga_sputigena_ATCC_33612	246	178	299	166	39	43	103.8389	https://www.vmh.life/#microbe/Capnocytophaga_sputigena_ATCC_33612	Yes
Citrobacter_koseri_ATCC_BAA_895	240	211	288	199	103	32	159.9139	https://www.vmh.life/#microbe/Citrobacter_koseri_ATCC_BAA_895	Yes (Opportunistic)
Citrobacter_sp_30_2	69	67	424	147	35	53	129.503	https://www.vmh.life/#microbe/Citrobacter_sp_30_2	Yes (Opportunistic)
Citrobacter_youngae_ATCC_29220	70	67	425	145	33	54	129.4812	https://www.vmh.life/#microbe/Citrobacter_youngae_ATCC_29220	Yes (Opportunistic)
Clostridium_clostridioforme_CM201	238	79	242	149	47	27	78.4064	https://www.vmh.life/#microbe/Clostridium_clostridioforme_CM201	Yes (Opportunistic)
Clostridium_difficile_CD196	234	206	412	167	68	28	151.0494	https://www.vmh.life/#microbe/Clostridium_difficile_CD196	Yes (Opportunistic)
Clostridium_difficile_NAP07	74	157	241	151	35	47	128.0073	https://www.vmh.life/#microbe/Clostridium_difficile_NAP07	Yes (Opportunistic)
Clostridium_difficile_NAP08	74	148	235	143	34	44	127.9647	https://www.vmh.life/#microbe/Clostridium_difficile_NAP08	Yes (Opportunistic)
Clostridium_difficile_R20291	239	184	420	170	62	23	147.6244	https://www.vmh.life/#microbe/Clostridium_difficile_R20291	Yes (Opportunistic)
Clostridium_innocuum_2959	231	78	537	148	47	13	90.3634	https://www.vmh.life/#microbe/Clostridium_innocuum_2959	Yes
Clostridium_perfringens_ATCC_13124	221	290	347	171	48	29	94.5217	https://www.vmh.life/#microbe/Clostridium_perfringens_ATCC_13124	Yes
Corynebacterium_amycolatum_SK46	223	214	367	161	35	35	98.386	https://www.vmh.life/#microbe/Corynebacterium_amycolatum_SK46	Yes (Opportunistic)
Corynebacterium_kroppenstedtii_DSM_44385	216	208	411	151	33	15	106.0485	https://www.vmh.life/#microbe/Corynebacterium_kroppenstedtii_DSM_44385	Yes
Escherichia_coli_042	287	283	1204	210	73	169	0.9825	http://bigg.ucsd.edu/models/iEC042_1314	Yes
Escherichia_coli_536	287	271	1166	212	70	167	0.9825	http://bigg.ucsd.edu/models/iECP_1309	Yes
Escherichia_coli_55989	287	284	1179	210	73	167	0.9825	http://bigg.ucsd.edu/models/iEC55989_1330	Yes
Escherichia_coli_ABU_83972	287	284	1179	210	73	167	0.9825	http://bigg.ucsd.edu/models/iEC55989_1330	Yes
Escherichia_coli_CFT073	282	303	1262	207	70	162	1.0319	http://bigg.ucsd.edu/models/ic_1306	Yes
Escherichia_coli_ETEC_H10407	287	283	1210	210	72	175	0.9825	http://bigg.ucsd.edu/models/iETEC_1333	Yes
Escherichia_coli_IHE3034	287	272	1165	212	70	167	0.9825	http://bigg.ucsd.edu/models/iECOK1_1307	Yes
Escherichia_coli_LF82	287	283	1181	212	70	153	0.9825	http://bigg.ucsd.edu/models/iLF82_1304	Yes
Escherichia_coli_NA114	287	283	1186	210	69	153	0.9825	http://bigg.ucsd.edu/models/iECNA114_1301	Yes
Escherichia_coli_O103_H2_str_12009	288	282	1181	210	73	171	0.9825	http://bigg.ucsd.edu/models/iECO103_1326	Yes
Escherichia_coli_O111_H_str_11128	287	283	1181	210	69	173	0.9825	http://bigg.ucsd.edu/models/iECO111_1330	Yes
Escherichia_coli_O127H6_str_E234869	287	289	1142	212	71	128	0.9825	http://bigg.ucsd.edu/models/iE2348C_1286	Yes
Escherichia_coli_O139_H28_str_E24377A	287	275	1219	210	72	167	0.9825	http://bigg.ucsd.edu/models/iEcE24377_1341	Yes
Escherichia_coli_O157_H7_str_EC4115	287	289	1154	210	74	130	0.9825	http://bigg.ucsd.edu/models/iECH74115_1262	Yes
Escherichia_coli_O157H7_str_EDL933	287	283	1203	210	69	172	0.9825	http://bigg.ucsd.edu/models/iZ_1308	Yes
Escherichia_coli_O157H7_str_Sakai	287	283	1203	210	69	172	0.9825	http://bigg.ucsd.edu/models/iECs_1301	Yes
Escherichia_coli_O157H7_str_TW14359	287	283	1207	210	69	173	0.9825	http://bigg.ucsd.edu/models/iECSP_1301	Yes
Escherichia_coli_O26_H11_str_11368	287	283	1181	210	73	169	0.9825	http://bigg.ucsd.edu/models/iECO26_1355	Yes
Escherichia_coli_O55H7_str_CB9615	287	283	1210	210	75	167	0.9825	http://bigg.ucsd.edu/models/iG2583_1286	Yes
Escherichia_coli_O83H1_str_NRG_857C	287	283	1181	212	70	153	0.9825	http://bigg.ucsd.edu/models/iNRG857_1313	Yes
Escherichia_coli_S88	287	272	1174	212	69	167	0.9825	http://bigg.ucsd.edu/models/iECS88_1305	Yes
Escherichia_coli_SE11	287	283	1184	210	72	167	0.9825	http://bigg.ucsd.edu/models/iECSE_1348	Yes
Escherichia_coli_UM146	287	271	1166	211	71	167	0.9825	http://bigg.ucsd.edu/models/iUMN146_1321	Yes
Escherichia_coli_UMN026	289	275	1239	208	71	167	0.9825	http://bigg.ucsd.edu/models/iECUMN_1333	Yes
Escherichia_coli_UTI89	287	283	1197	212	70	165	0.9825	http://bigg.ucsd.edu/models/iUTI89_1310	Yes
Haemophilus_influenzae_R2846	266	115	257	211	52	48	104.673	https://vmh.life/#microbe/Haemophilus_influenzae_R2846	Yes
Klebsiella_pneumoniae_subsp_pneumoniae_MGH_78578	203	152	474	119	70	165	1.0426	http://bigg.ucsd.edu/models/iYL1228	Yes
M_tuberculosis_H37Rv	314	83	212	188	49	333	0.0525	http://bigg.ucsd.edu/models/iNJ661	Yes
Salmonella_enterica_subsp_serovar_Typhimurium	344	188	592	202	87	175	0.4778	http://bigg.ucsd.edu/models/STM_v1_0	Yes
Shigella_boydii_Sb227	273	406	2898	194	79	739	0.3999	http://bigg.ucsd.edu/models/iSBO_1134	Yes
Shigella_dysenteriae_Sd197	282	276	1205	204	64	262	0.9379	http://bigg.ucsd.edu/models/iSDY_1059	Yes
Shigella_flexneri_2002017	285	293	1215	202	76	129	0.8941	http://bigg.ucsd.edu/models/iSFxv_1172	Yes
Shigella_flexneri_2a_str_2457T	283	305	1207	205	73	156	0.8571	http://bigg.ucsd.edu/models/iS_1188	Yes
Shigella_flexneri_2a_str_301	281	310	1197	206	71	220	0.9146	http://bigg.ucsd.edu/models/iSF_1195	Yes
Shigella_flexneri_5_str_8401	294	290	1201	212	76	241	0.8939	http://bigg.ucsd.edu/models/iSFV_1184	Yes
Shigella_sonnei_Ss046	282	280	1193	200	79	118	0.9826	http://bigg.ucsd.edu/models/iSSON_1240	Yes
Staphylococcus_aureus_subsp_aureus_N315	244	135	318	168	69	170	0.1581	http://bigg.ucsd.edu/models/iSB619	Yes
Some information for Bifidobacteria models are because those were taken from another study done by our lab.
Bifidobacteria information was taken from: Devika, N.T., Raman, K. Deciphering the metabolic capabilities of Bifidobacteria using genome-scale metabolic models. Sci Rep 9, 18222 (2019). https://doi.org/10.1038/s41598-019-54696-9
